# Comprehensive multimodal and multiomic profiling reveals epigenetic and transcriptional reprogramming in lung tumors

**DOI:** 10.1101/2024.06.06.597667

**Authors:** Peiyao Wu, Zhengzhi Liu, Lina Zheng, Zirui Zhou, Wei Wang, Chang Lu

## Abstract

Epigenomic mechanisms are critically involved in mediation of genetic and environmental factors that underlie cancer development. Histone modifications represent highly informative epigenomic marks that reveal activation and repression of gene activities and dysregulation of transcriptional control due to tumorigenesis. Here, we present a comprehensive epigenomic and transcriptomic mapping of 18 tumor and 20 non-neoplastic tissues from non-small cell lung adenocarcinoma patients. Our profiling covers 5 histone marks including activating (H3K4me3, H3K4me1, and H3K27ac) and repressive (H3K27me3 and H3K9me3) marks and the transcriptome using only 20 mg of tissue per sample, enabled by low-input omic technologies. Using advanced integrative bioinformatic analysis, we uncovered cancer-driving signaling cascade networks, changes in 3D genome modularity, and differential expression and functionalities of transcription factors and noncoding RNAs. Many of these identified genes and regulatory molecules showed no significant change in their expression or a single epigenomic modality, emphasizing the power of integrative multimodal and multiomic analysis using patient samples.
