## Supplementary Table S1 for "Comprehensive multimodal and multiomic profiling reveals epigenetic and transcriptional reprogramming in lung tumors"

### Sheet: sample.info
SampleID	Type
UCSD-025.4	LungAdenocarcinoma
UCSD-025.5	LungAdenocarcinoma
UCSD-025.6	LungAdenocarcinoma
UCSD-025.7	Non-neoplastic
UCSD-025.8	Non-neoplastic
UCSD-025.9	Non-neoplastic
UCSD-025.10	Non-neoplastic
UCSD-025.12	Non-neoplastic
UCSD-025.13N	Non-neoplastic
UCSD-025.13T	LungAdenocarcinoma
UCSD-025.14N	Non-neoplastic
UCSD-025.14T	LungAdenocarcinoma
UCSD-025.15N	Non-neoplastic
UCSD-025.15T	LungAdenocarcinoma
UCSD-025.16N	Non-neoplastic
UCSD-025.16T	LungAdenocarcinoma
UCSD-025.17N	Non-neoplastic
UCSD-025.17T	LungAdenocarcinoma
UCSD-025.18N	Non-neoplastic
UCSD-025.18T	LungAdenocarcinoma
UCSD-025.19N	Non-neoplastic
UCSD-025.19T	LungAdenocarcinoma
UCSD-025.20N	Non-neoplastic
UCSD-025.20T	LungAdenocarcinoma
UCSD-025.21N	Non-neoplastic
UCSD-025.22N	Non-neoplastic
UCSD-025.23N	Non-neoplastic
UCSD-025.24N	Non-neoplastic
UCSD-025.25N	Non-neoplastic
UCSD-025.26N	Non-neoplastic
UCSD-025.27N	Non-neoplastic
UCSD-025.28	LungAdenocarcinoma
UCSD-025.29	LungAdenocarcinoma
UCSD-025.30	LungAdenocarcinoma
UCSD-025.31	LungAdenocarcinoma
UCSD-025.32	LungAdenocarcinoma
UCSD-025.33	LungAdenocarcinoma
UCSD-025.34	LungAdenocarcinoma
