## Supplementary Table S2 for "Comprehensive multimodal and multiomic profiling reveals epigenetic and transcriptional reprogramming in lung tumors"

### Sheet: H3K27ac
Samples	Uniquely mapped reads	Peaks(MACS2, narrow peaks)	FRIP (MACS2, narrow peaks)	NSC	RSC
UCSD-025.10.rep1	14156023	100553	0.313877	1.07011	1.88366
UCSD-025.10.rep2	13976274	97163	0.288895	1.05973	1.88774
UCSD-025.12.rep1	8998341	112715	0.372817	1.08326	2.23412
UCSD-025.12.rep2	10367846	118844	0.38711	1.08114	2.11849
UCSD-025.13N.rep1	11955725	76667	0.275239	1.08262	2.05835
UCSD-025.13N.rep2	13508457	45893	0.135688	1.04906	1.68041
UCSD-025.13T.rep1	10713341	102707	0.427391	1.11654	3.45428
UCSD-025.13T.rep2	14059234	91473	0.408777	1.13558	2.23606
UCSD-025.14N.rep1	8071494	86481	0.446054	1.15407	2.11114
UCSD-025.14N.rep2	8802356	86858	0.460189	1.1641	2.21428
UCSD-025.14T.rep1	12938212	82142	0.346226	1.10444	1.97207
UCSD-025.14T.rep2	11933806	93120	0.392321	1.1137	2.13332
UCSD-025.15N.rep1	12252054	81596	0.258294	1.08107	1.86163
UCSD-025.15N.rep2	13894010	78554	0.25103	1.073	1.8693
UCSD-025.15T.rep1	13100674	92732	0.346392	1.10142	2.19604
UCSD-025.15T.rep2	12921163	107623	0.35466	1.09615	2.09183
UCSD-025.16N.rep1	12889964	90821	0.373494	1.09702	2.05075
UCSD-025.16N.rep2	14299522	95803	0.390453	1.09684	2.15661
UCSD-025.16T.rep1	12327304	95447	0.417864	1.12811	1.85425
UCSD-025.16T.rep2	13082255	87230	0.408264	1.13186	1.89562
UCSD-025.17N.rep1	11230177	87819	0.284918	1.07593	1.53341
UCSD-025.17N.rep2	15048624	83618	0.296542	1.07929	1.64021
UCSD-025.17T.rep1	11983012	93365	0.36939	1.12382	1.55548
UCSD-025.17T.rep2	13079317	80611	0.337339	1.1128	1.5461
UCSD-025.18N.rep1	9831697	92204	0.209826	1.0455	1.43555
UCSD-025.18N.rep2	14051793	119390	0.289884	1.05142	1.69205
UCSD-025.18T.rep1	10761397	111087	0.390213	1.08517	1.71497
UCSD-025.18T.rep2	9382109	102354	0.453563	1.11944	1.72406
UCSD-025.19N.rep1	7909036	86464	0.256148	1.06039	1.48981
UCSD-025.19N.rep2	10157668	100150	0.291288	1.06143	1.50626
UCSD-025.19T.rep1	12232477	116470	0.409597	1.09029	1.73646
UCSD-025.19T.rep2	15504641	114513	0.410864	1.09084	1.68052
UCSD-025.20N.rep1	11133445	116611	0.528261	1.13359	1.90153
UCSD-025.20N.rep2	13998216	119633	0.551742	1.13797	1.90049
UCSD-025.20T.rep1	11461113	100218	0.446108	1.13488	2.26949
UCSD-025.20T.rep2	12618746	103177	0.455319	1.13075	2.09037
UCSD-025.21N.rep1	20214092	120714	0.52859	1.18219	1.6978
UCSD-025.21N.rep2	14237320	118091	0.514772	1.19132	1.80691
UCSD-025.22N.rep1	12766271	54771	0.212707	1.0733	2.26132
UCSD-025.22N.rep2	8686084	61815	0.237297	1.08102	2.29793
UCSD-025.23N.rep1	11732686	87662	0.255358	1.07791	1.92389
UCSD-025.23N.rep2	12945500	69920	0.208067	1.07296	1.84967
UCSD-025.24N.rep1	14007269	64050	0.286521	1.1315	2.06112
UCSD-025.24N.rep2	14125857	57436	0.235824	1.11413	1.94697
UCSD-025.25N.rep1	12204571	119682	0.453391	1.18108	2.15509
UCSD-025.25N.rep2	11525460	114141	0.475807	1.19865	2.11205
UCSD-025.26N.rep1	10387607	88055	0.461853	1.16419	2.24054
UCSD-025.26N.rep2	9166221	98834	0.486479	1.1639	2.28213
UCSD-025.27N.rep1	9723521	99370	0.438318	1.12762	2.50439
UCSD-025.27N.rep2	13586980	87552	0.439699	1.13073	2.49701
UCSD-025.28.rep1	9693365	69129	0.427284	1.23142	2.27685
UCSD-025.28.rep2	13053631	67056	0.420829	1.21545	2.25892
UCSD-025.29.rep1	11449129	106746	0.488372	1.1345	1.98236
UCSD-025.29.rep2	9853382	106851	0.480551	1.13844	2.07095
UCSD-025.30.rep1	11692159	91253	0.359545	1.13316	1.97987
UCSD-025.30.rep2	12989190	87218	0.354903	1.14348	1.97554
UCSD-025.31.rep1	13519520	64896	0.375195	1.12638	1.8523
UCSD-025.31.rep2	14266620	65737	0.349699	1.11822	1.84819
UCSD-025.32.rep1	7145459	105614	0.421724	1.17625	2.04561
UCSD-025.32.rep2	11691969	117354	0.416958	1.1546	1.98555
UCSD-025.33.rep1	12801171	61320	0.160422	1.04895	2.4341
UCSD-025.33.rep2	16478565	61429	0.173404	1.05075	2.37452
UCSD-025.34.rep1	9576191	62263	0.500643	1.19916	2.28274
UCSD-025.34.rep2	14365447	58681	0.484473	1.18666	2.18914
UCSD-025.4.rep1	7793397	73886	0.360255	1.17994	1.72672
UCSD-025.4.rep2	15605552	86471	0.450005	1.17913	1.69629
UCSD-025.5.rep1	16523804	84328	0.370523	1.14633	1.86364
UCSD-025.5.rep2	12311427	92848	0.54204	1.29715	1.76803
UCSD-025.6.rep1	10757953	104075	0.542333	1.15043	2.41115
UCSD-025.6.rep2	12752121	100535	0.56526	1.15313	2.4352
UCSD-025.7.rep1	11719898	84070	0.604673	1.27557	1.85492
UCSD-025.7.rep2	9067479	82031	0.559406	1.26784	1.85549
UCSD-025.8.rep1	10502806	86332	0.245596	1.06373	2.21354
UCSD-025.8.rep2	11646412	98411	0.280379	1.06436	2.26325
UCSD-025.9.rep1	14424719	72085	0.240422	1.07642	1.94208
UCSD-025.9.rep2	14920031	67623	0.234837	1.08191	1.79851
MEAN	1.21913e+07	90163.7	0.377374	1.12417	2.00525
MEDIAN	1.22817e+07	91037	0.388662	1.12163	1.97771

### Sheet: H3K4me3
Samples	Uniquely mapped reads	Peaks(MACS2, narrow peaks)	FRIP (MACS2, narrow peaks)	NSC	RSC
UCSD-025.13N.rep1	19972938	32258	0.373336	1.5704	1.66594
UCSD-025.13N.rep2	19212658	33900	0.412813	1.62967	1.68469
UCSD-025.13T.rep1	16453850	43847	0.628718	2.00068	1.65661
UCSD-025.13T.rep2	12023150	44672	0.459779	1.75812	1.89459
UCSD-025.14N.rep1	17633747	29759	0.444277	1.81126	1.71981
UCSD-025.14N.rep2	22528798	31729	0.497185	1.85654	1.63699
UCSD-025.14T.rep1	21714661	34546	0.388573	1.60834	1.74384
UCSD-025.14T.rep2	15030392	39327	0.406635	1.64341	1.85987
UCSD-025.15N.rep1	16482431	34161	0.228216	1.31211	1.79228
UCSD-025.15N.rep2	16008961	36100	0.315707	1.44124	1.70359
UCSD-025.15T.rep1	16226688	37415	0.438453	1.70982	1.76992
UCSD-025.15T.rep2	11960203	36688	0.46485	1.80453	1.81865
UCSD-025.16N.rep1	15802800	34397	0.36179	1.56442	1.50067
UCSD-025.16N.rep2	17463900	31395	0.306037	1.44569	1.49232
UCSD-025.16T.rep1	19710838	35865	0.556105	1.69928	1.39257
UCSD-025.16T.rep2	16714042	34699	0.546867	1.74011	1.42623
UCSD-025.17N.rep1	15371837	35697	0.376509	1.52487	1.45987
UCSD-025.17N.rep2	19368234	34086	0.352315	1.46062	1.44179
UCSD-025.17T.rep1	22624121	32363	0.370306	1.43428	1.36223
UCSD-025.17T.rep2	16755200	33157	0.394413	1.49446	1.36702
UCSD-025.18N.rep1	16234446	37961	0.343163	1.42944	1.47793
UCSD-025.18N.rep2	22468713	40184	0.379244	1.45409	1.40387
UCSD-025.18T.rep1	23430314	52922	0.489503	1.64101	1.36161
UCSD-025.18T.rep2	18085533	53422	0.527995	1.75985	1.38141
UCSD-025.19N.rep1	17663110	39670	0.454795	1.57428	1.46263
UCSD-025.19N.rep2	20279956	40383	0.411188	1.49195	1.45078
UCSD-025.19T.rep1	15798509	42841	0.541426	1.74709	1.47088
UCSD-025.19T.rep2	16745137	39704	0.419848	1.57204	1.5134
UCSD-025.20N.rep1	15410547	50231	0.535383	1.57104	1.4649
UCSD-025.20N.rep2	19929227	56017	0.509173	1.49821	1.45293
UCSD-025.20T.rep1	16951807	36314	0.499562	1.68477	1.44228
UCSD-025.20T.rep2	12733477	34538	0.475302	1.65467	1.45341
UCSD-025.21N.rep1	24626427	45921	0.508498	1.7881	1.46023
UCSD-025.21N.rep2	28660359	51281	0.548281	1.85291	1.44786
UCSD-025.22N.rep1	24144548	30078	0.442422	1.64172	1.63288
UCSD-025.22N.rep2	14813368	26852	0.343864	1.54948	1.81007
UCSD-025.23N.rep1	26238100	59484	0.512876	1.52692	1.41542
UCSD-025.23N.rep2	21501293	52422	0.546332	1.61436	1.40932
UCSD-025.24N.rep1	14711286	34779	0.506795	1.89929	1.64948
UCSD-025.24N.rep2	13834676	35203	0.559111	2.06011	1.65884
UCSD-025.25N.rep1	18937697	35833	0.589926	1.96447	1.37425
UCSD-025.25N.rep2	15281681	36221	0.622984	1.94881	1.38435
UCSD-025.26N.rep1	21669179	37283	0.487798	1.62272	1.67249
UCSD-025.26N.rep2	19087087	39468	0.57352	1.76215	1.67215
UCSD-025.27N.rep1	11611958	44627	0.24807	1.17347	1.6177
UCSD-025.27N.rep2	15792753	34610	0.156006	1.09624	1.55233
UCSD-025.28.rep1	17271212	28745	0.513356	1.9273	1.70912
UCSD-025.28.rep2	18113993	28694	0.597207	2.07807	1.64956
UCSD-025.29.rep1	10718788	36577	0.586122	1.99243	1.68495
UCSD-025.29.rep2	12842646	36897	0.467879	1.75267	1.69691
UCSD-025.30.rep1	8131240	37527	0.431449	1.93403	1.9707
UCSD-025.30.rep2	12556168	39384	0.531582	2.00794	1.73463
UCSD-025.31.rep1	13110563	42762	0.621294	1.95361	1.68662
UCSD-025.31.rep2	13334740	42494	0.576041	1.8539	1.68223
UCSD-025.32.rep1	12937514	44796	0.498529	1.8426	1.68381
UCSD-025.32.rep2	12030119	57965	0.487733	1.79789	1.81169
UCSD-025.33.rep1	14137961	31236	0.336546	1.43182	1.78339
UCSD-025.33.rep2	18904654	39071	0.335199	1.39038	1.76361
UCSD-025.8.rep1	13866590	40605	0.425645	1.64383	1.49804
UCSD-025.8.rep2	14060263	38857	0.467601	1.73632	1.4782
UCSD-025.9.rep1	12631370	35228	0.225797	1.32085	1.97811
UCSD-025.9.rep2	13574560	33888	0.216871	1.31393	2.01865
MEAN	1.69988e+07	38855.4	0.449594	1.66236	1.60182
MEDIAN	1.64681e+07	36792.5	0.466226	1.64362	1.63493

### Sheet: H3K4me1
Samples	Uniquely mapped reads	Peaks(MACS2, narrow peaks)	FRIP (MACS2, narrow peaks)	NSC	RSC
UCSD-025.10.rep1	11790298	159774	0.379756	1.11415	1.3688
UCSD-025.10.rep2	10553200	153458	0.361933	1.0946	1.32716
UCSD-025.12.rep1	7931575	135786	0.39734	1.11326	1.51469
UCSD-025.12.rep2	9529111	155528	0.420748	1.1097	1.47574
UCSD-025.13N.rep1	13678535	110801	0.291849	1.09273	1.458
UCSD-025.13N.rep2	14370818	111496	0.292734	1.0921	1.45286
UCSD-025.13T.rep1	12582734	164242	0.472848	1.14082	1.57276
UCSD-025.13T.rep2	12139847	156809	0.511414	1.1659	1.73815
UCSD-025.14N.rep1	8949365	121068	0.501846	1.20999	1.62237
UCSD-025.14N.rep2	12322328	121765	0.523165	1.21266	1.60436
UCSD-025.14T.rep1	11966396	122999	0.367832	1.12497	1.50632
UCSD-025.14T.rep2	11775854	129590	0.421355	1.13991	1.61229
UCSD-025.15N.rep1	12984925	76576	0.161925	1.05545	1.40343
UCSD-025.15N.rep2	13169746	75459	0.156094	1.05457	1.35619
UCSD-025.15T.rep1	13689108	134305	0.33811	1.08549	1.47192
UCSD-025.15T.rep2	13710360	134784	0.342627	1.08652	1.45295
UCSD-025.16N.rep1	13021971	121181	0.343254	1.09955	1.54767
UCSD-025.16N.rep2	13778942	133048	0.392566	1.10838	1.63909
UCSD-025.16T.rep1	14649496	135126	0.417006	1.09891	1.59991
UCSD-025.16T.rep2	12879303	140566	0.418253	1.09656	1.54339
UCSD-025.17N.rep1	13196495	125894	0.364402	1.09957	1.30446
UCSD-025.17N.rep2	13646563	117868	0.300284	1.07704	1.28427
UCSD-025.17T.rep1	15028374	122460	0.336707	1.09596	1.28456
UCSD-025.17T.rep2	12989094	139801	0.375488	1.09918	1.26211
UCSD-025.18N.rep1	9859633	137577	0.306906	1.06584	1.22837
UCSD-025.18N.rep2	11502885	141402	0.334277	1.06982	1.29806
UCSD-025.18T.rep1	13120792	143734	0.520697	1.14356	1.36712
UCSD-025.18T.rep2	12957688	141591	0.504428	1.13772	1.36623
UCSD-025.19N.rep1	9551168	122060	0.25689	1.0634	1.13224
UCSD-025.19N.rep2	10352295	143369	0.326458	1.07606	1.23274
UCSD-025.19T.rep1	10242515	156677	0.417304	1.10467	1.33649
UCSD-025.19T.rep2	10307196	155945	0.415972	1.1034	1.33171
UCSD-025.20N.rep1	11154206	156550	0.521728	1.11399	1.49913
UCSD-025.20N.rep2	20808301	139382	0.516221	1.11071	1.48714
UCSD-025.20T.rep1	14123629	130326	0.369979	1.1081	1.26362
UCSD-025.20T.rep2	14144818	134527	0.407659	1.10283	1.4165
UCSD-025.21N.rep1	30723269	185102	0.463238	1.10446	1.26683
UCSD-025.21N.rep2	14549587	192162	0.469897	1.12014	1.25758
UCSD-025.22N.rep1	10307316	80508	0.217199	1.08534	1.48532
UCSD-025.22N.rep2	11005329	90912	0.252037	1.08759	1.49603
UCSD-025.23N.rep1	9126680	136765	0.349301	1.14766	1.39363
UCSD-025.23N.rep2	24115989	113242	0.30319	1.12859	1.39971
UCSD-025.24N.rep1	14619927	63990	0.141841	1.06752	1.35681
UCSD-025.24N.rep2	14256617	90689	0.251185	1.10322	1.3838
UCSD-025.25N.rep1	9809100	154029	0.42854	1.12228	1.3006
UCSD-025.25N.rep2	6548118	136148	0.371018	1.11764	1.37852
UCSD-025.26N.rep1	7650226	148796	0.497098	1.18775	1.48305
UCSD-025.26N.rep2	8067851	133903	0.449177	1.17616	1.42744
UCSD-025.27N.rep1	9715365	144739	0.511346	1.1743	1.55075
UCSD-025.27N.rep2	11718259	141287	0.494463	1.16174	1.52536
UCSD-025.28.rep1	10845425	117345	0.503136	1.27418	1.80858
UCSD-025.28.rep2	14021159	114035	0.488559	1.25874	1.79479
UCSD-025.29.rep1	11483876	168320	0.538255	1.1561	1.49381
UCSD-025.29.rep2	9549974	157636	0.512381	1.159	1.49781
UCSD-025.30.rep1	11736588	116320	0.318174	1.10038	1.3202
UCSD-025.30.rep2	8280328	132442	0.355667	1.11311	1.34117
UCSD-025.31.rep1	12367718	111073	0.371438	1.13455	1.47486
UCSD-025.31.rep2	8518229	110515	0.352718	1.12657	1.4789
UCSD-025.32.rep1	7213616	158349	0.363626	1.11709	1.41082
UCSD-025.32.rep2	8536195	151063	0.374939	1.12339	1.40632
UCSD-025.33.rep1	15444630	53268	0.114473	1.05035	1.50467
UCSD-025.33.rep2	11985641	65613	0.152188	1.06226	1.40008
UCSD-025.34.rep1	12567210	86455	0.302212	1.14581	1.43249
UCSD-025.34.rep2	13120534	89815	0.310466	1.1445	1.43701
UCSD-025.4.rep1	11331806	145466	0.541677	1.19444	1.76003
UCSD-025.4.rep2	13763798	134305	0.49417	1.17412	1.61596
UCSD-025.5.rep1	10514547	143634	0.588496	1.28424	1.54082
UCSD-025.5.rep2	12548649	144389	0.592014	1.27095	1.52553
UCSD-025.6.rep1	10367367	139887	0.609803	1.26528	1.54391
UCSD-025.6.rep2	11336606	142880	0.60529	1.25212	1.53968
UCSD-025.7.rep1	8395756	137583	0.559578	1.2702	1.57309
UCSD-025.7.rep2	16177046	139309	0.592252	1.26012	1.58011
UCSD-025.8.rep1	10585929	156844	0.381141	1.08866	1.44703
UCSD-025.8.rep2	9559034	144574	0.360881	1.0909	1.42511
UCSD-025.9.rep1	9403046	135061	0.348328	1.10597	1.28126
UCSD-025.9.rep2	13199841	128300	0.345793	1.10942	1.29407
MEAN	1.21517e+07	130793	0.395595	1.13138	1.44732
MEDIAN	11878347	135456	0.377622	1.11319	1.44994

### Sheet: H3K27me3
Samples	Uniquely mapped reads	Peaks (Homer, broad peaks)	FRIP (Homer, broad peaks)	NSC	RSC
UCSD-025.10.rep1	26299732	34890	0.103295	1.01836	3.28238
UCSD-025.10.rep2	32143592	34697	0.0980759	1.01778	2.80232
UCSD-025.12.rep1	20976754	33478	0.0912904	1.02388	3.9013
UCSD-025.12.rep2	22522825	35070	0.101234	1.02465	3.77738
UCSD-025.13N.rep1	20847647	31392	0.0909872	1.01772	2.6779
UCSD-025.13N.rep2	23623085	31385	0.0911992	1.01742	2.70148
UCSD-025.13T.rep1	22821240	36823	0.105499	1.0236	3.24726
UCSD-025.13T.rep2	17610440	38018	0.109455	1.02496	2.61448
UCSD-025.14N.rep1	18384088	36910	0.166829	1.02716	6.02697
UCSD-025.14N.rep2	20156771	38739	0.181492	1.02808	7.3778
UCSD-025.14T.rep1	24830575	27663	0.0712679	1.01524	2.58515
UCSD-025.14T.rep2	24302719	28980	0.0741572	1.01534	2.56075
UCSD-025.15N.rep1	25219252	14875	0.0280295	1.01227	1.92442
UCSD-025.15N.rep2	22371469	14310	0.0280635	1.01252	1.64903
UCSD-025.15T.rep1	23899896	26359	0.0735271	1.01389	2.02843
UCSD-025.15T.rep2	18574001	24945	0.0727917	1.01494	1.5414
UCSD-025.16N.rep1	23071666	26459	0.0660386	1.01714	2.60896
UCSD-025.16N.rep2	21817722	27158	0.0696698	1.0173	2.47988
UCSD-025.16T.rep1	28255625	30122	0.0884284	1.0167	3.61717
UCSD-025.16T.rep2	23033720	29939	0.0866269	1.01724	3.11721
UCSD-025.17N.rep1	21607488	27064	0.0804764	1.0201	2.16313
UCSD-025.17N.rep2	25302063	27229	0.0777946	1.02001	2.28832
UCSD-025.17T.rep1	25116188	26503	0.0728959	1.01678	2.54706
UCSD-025.17T.rep2	25344085	27230	0.0733083	1.01699	2.45557
UCSD-025.18N.rep1	25572368	28357	0.0754962	1.01655	2.43151
UCSD-025.18N.rep2	22672384	28007	0.0815509	1.01707	2.25293
UCSD-025.18T.rep1	27702090	29347	0.0709796	1.01627	3.21953
UCSD-025.18T.rep2	29621564	30343	0.0699907	1.01546	3.29528
UCSD-025.19N.rep1	21434544	22013	0.0742573	1.01655	1.90666
UCSD-025.19N.rep2	20802709	20612	0.0722237	1.01691	1.92628
UCSD-025.19T.rep1	33566114	25389	0.0708875	1.01779	3.026
UCSD-025.19T.rep2	25740856	26287	0.0758933	1.0191	2.60209
UCSD-025.20N.rep1	20558103	35456	0.147554	1.02274	2.67239
UCSD-025.20N.rep2	26250673	32671	0.13046	1.02183	2.7133
UCSD-025.20T.rep1	20300901	31047	0.117556	1.01962	2.46095
UCSD-025.20T.rep2	24233358	30687	0.108526	1.01803	2.63558
UCSD-025.21N.rep1	30865802	23944	0.0586349	1.01515	1.91043
UCSD-025.21N.rep2	20614773	24562	0.0685465	1.01661	1.74744
UCSD-025.22N.rep1	58249550	26699	0.100975	1.01632	4.88795
UCSD-025.22N.rep2	36156835	26892	0.0994956	1.01738	3.8041
UCSD-025.23N.rep1	44171332	36861	0.204927	1.02563	2.03382
UCSD-025.23N.rep2	31948863	35433	0.21405	1.02727	1.8955
UCSD-025.24N.rep1	24623042	29269	0.106564	1.0208	2.4757
UCSD-025.24N.rep2	22197953	26251	0.10412	1.0241	3.12731
UCSD-025.25N.rep1	25788829	42866	0.174739	1.0211	5.85763
UCSD-025.25N.rep2	27722820	42233	0.176281	1.02123	5.98241
UCSD-025.26N.rep1	19258652	45517	0.326866	1.03989	4.30224
UCSD-025.26N.rep2	16759061	45235	0.333419	1.04102	4.30919
UCSD-025.27N.rep1	28366583	47883	0.184362	1.02336	3.3657
UCSD-025.27N.rep2	19250825	45312	0.191721	1.02458	3.23234
UCSD-025.28.rep1	29357019	40804	0.245059	1.03194	13.6609
UCSD-025.28.rep2	21961955	38541	0.247664	1.03373	9.86347
UCSD-025.29.rep1	33094784	30160	0.0734007	1.01851	4.00036
UCSD-025.29.rep2	33417585	32664	0.0917352	1.01993	4.36763
UCSD-025.30.rep1	26272753	26406	0.0771948	1.0184	3.35073
UCSD-025.30.rep2	26569145	27804	0.0792989	1.01861	3.25231
UCSD-025.31.rep1	29816182	36505	0.120151	1.02459	7.44732
UCSD-025.31.rep2	28399600	36352	0.104917	1.02336	8.22984
UCSD-025.32.rep1	22150475	41368	0.14182	1.01979	1.87072
UCSD-025.32.rep2	23007341	41592	0.132882	1.01847	1.92051
UCSD-025.33.rep1	23616744	21534	0.0489271	1.01183	2.08568
UCSD-025.33.rep2	23288415	19787	0.0442972	1.01128	1.98858
UCSD-025.34.rep1	30511950	40064	0.32827	1.04187	4.45768
UCSD-025.34.rep2	19393097	37919	0.341696	1.04727	4.57997
UCSD-025.4.rep1	26226685	39727	0.16681	1.02724	14.0879
UCSD-025.4.rep2	29562498	40607	0.158593	1.02666	14.121
UCSD-025.5.rep1	18311441	39430	0.143106	1.03177	2.66087
UCSD-025.5.rep2	18224736	39757	0.154471	1.03146	2.66399
UCSD-025.6.rep1	29534425	43816	0.197902	1.03063	5.01687
UCSD-025.6.rep2	23108302	43236	0.213036	1.03321	5.13114
UCSD-025.7.rep1	23692745	35038	0.0622044	1.02186	5.59184
UCSD-025.7.rep2	26475134	34668	0.126866	1.02095	5.9878
UCSD-025.8.rep1	24291629	30235	0.0941804	1.01914	3.02909
UCSD-025.8.rep2	26119806	29662	0.0978841	1.01819	3.22836
UCSD-025.9.rep1	30392531	32483	0.0932279	1.01888	4.47338
UCSD-025.9.rep2	31443497	36154	0.107972	1.02003	5.24212
MEAN	2.55369e+07	32443.7	0.121527	1.02161	3.87316
MEDIAN	2.44629e+07	31388.5	0.0987857	1.01938	3.07315

### Sheet: H3K9me3
Samples	Uniquely mapped reads	Peaks (Homer, broad peaks)	FRIP (Homer, broad peaks)	NSC	RSC
UCSD-025.10.rep1	35324443	63262	0.248389	1.04294	1.07483
UCSD-025.10.rep2	37760444	55709	0.19193	1.03385	1.0757
UCSD-025.12.rep1	40630826	62899	0.225173	1.04467	1.37996
UCSD-025.12.rep2	39589957	59731	0.220216	1.04374	1.32092
UCSD-025.13N.rep1	33204572	55029	0.199744	1.03441	1.33091
UCSD-025.13N.rep2	34414916	56324	0.203051	1.0343	1.3522
UCSD-025.13T.rep1	29406631	61929	0.288176	1.04155	1.60937
UCSD-025.13T.rep2	32108903	61716	0.290257	1.04177	1.66421
UCSD-025.14N.rep1	29685431	51876	0.127597	1.02825	1.91281
UCSD-025.14N.rep2	33284233	48057	0.125749	1.02786	1.9842
UCSD-025.14T.rep1	37055195	46430	0.111115	1.02032	1.34914
UCSD-025.14T.rep2	40354149	46054	0.102819	1.0199	1.42536
UCSD-025.15N.rep1	33151800	43237	0.121551	1.02148	1.02099
UCSD-025.15N.rep2	39951331	44992	0.124758	1.02113	1.13179
UCSD-025.15T.rep1	35041536	58555	0.211814	1.03286	1.02209
UCSD-025.15T.rep2	37611299	59781	0.219659	1.03417	1.06912
UCSD-025.16N.rep1	38228291	44107	0.131297	1.02627	1.48787
UCSD-025.16N.rep2	32793973	44488	0.137177	1.02703	1.34553
UCSD-025.16T.rep1	38073160	54149	0.181715	1.03179	1.30163
UCSD-025.16T.rep2	36197387	53826	0.178106	1.03102	1.29078
UCSD-025.17N.rep1	32377986	58402	0.230747	1.04124	1.17433
UCSD-025.17N.rep2	34191601	60174	0.24373	1.04247	1.23708
UCSD-025.17T.rep1	42317574	61739	0.210721	1.03481	1.34181
UCSD-025.17T.rep2	39534762	58849	0.19419	1.0331	1.36569
UCSD-025.18N.rep1	32948752	60199	0.226932	1.04021	1.14584
UCSD-025.18N.rep2	37532960	59685	0.220477	1.03845	1.20407
UCSD-025.18T.rep1	36863306	47748	0.119136	1.02347	1.46915
UCSD-025.18T.rep2	36340423	48138	0.124643	1.02392	1.46759
UCSD-025.19N.rep1	33824746	46633	0.151289	1.02816	1.09816
UCSD-025.19N.rep2	39744556	47937	0.156015	1.02821	1.15802
UCSD-025.19T.rep1	41153480	55281	0.178049	1.03445	1.34269
UCSD-025.19T.rep2	38964670	55446	0.174228	1.03374	1.32366
UCSD-025.20N.rep1	35902796	66263	0.278741	1.05143	1.33407
UCSD-025.20N.rep2	33718988	68378	0.30884	1.05679	1.30246
UCSD-025.20T.rep1	36919468	67798	0.275115	1.04859	1.27381
UCSD-025.20T.rep2	34788668	66842	0.275314	1.04957	1.24365
UCSD-025.21N.rep1	36108030	61431	0.256805	1.04697	1.03111
UCSD-025.21N.rep2	37630079	61220	0.251078	1.04589	0.998738
UCSD-025.22N.rep1	36071007	56480	0.210174	1.03766	1.17932
UCSD-025.22N.rep2	47723888	56362	0.20664	1.03632	1.27755
UCSD-025.23N.rep1	39243589	46970	0.145136	1.02815	1.4003
UCSD-025.23N.rep2	46464344	49189	0.152301	1.02792	1.43074
UCSD-025.24N.rep1	46600754	62913	0.252241	1.05044	1.44068
UCSD-025.24N.rep2	43123026	59905	0.24507	1.0493	1.4405
UCSD-025.25N.rep1	24939001	52870	0.186077	1.04056	1.11381
UCSD-025.25N.rep2	27830723	51443	0.17754	1.03881	1.16799
UCSD-025.26N.rep1	26716734	62506	0.204818	1.04113	1.50475
UCSD-025.26N.rep2	36395020	60453	0.191168	1.03928	1.65371
UCSD-025.27N.rep1	40221655	35109	0.0743821	1.01791	1.91951
UCSD-025.27N.rep2	30891851	35969	0.0817733	1.01984	1.59984
UCSD-025.28.rep1	27147028	69063	0.233707	1.03601	1.7383
UCSD-025.28.rep2	36503814	69439	0.23333	1.03526	2.10583
UCSD-025.29.rep1	44905351	61525	0.231973	1.03497	1.72958
UCSD-025.29.rep2	33266149	54181	0.216861	1.03509	1.64463
UCSD-025.30.rep1	46126819	46853	0.129755	1.02688	1.47203
UCSD-025.30.rep2	47728875	44116	0.115257	1.0245	1.46093
UCSD-025.31.rep1	48306131	40020	0.10631	1.02658	2.25422
UCSD-025.31.rep2	54822935	41498	0.111285	1.0269	2.41925
UCSD-025.32.rep1	34008123	52348	0.11915	1.02088	1.20072
UCSD-025.32.rep2	45529104	50857	0.104939	1.0186	1.29774
UCSD-025.33.rep1	30891878	51122	0.159334	1.02933	1.27365
UCSD-025.33.rep2	30886314	55927	0.191463	1.0329	1.28163
UCSD-025.34.rep1	30791540	62677	0.280857	1.05702	1.14951
UCSD-025.34.rep2	19878365	57315	0.266608	1.06035	1.04487
UCSD-025.4.rep1	40879044	45766	0.108086	1.02389	2.162
UCSD-025.4.rep2	30189047	45510	0.110659	1.02534	1.73197
UCSD-025.5.rep1	56135270	53531	0.081601	1.02242	2.70946
UCSD-025.5.rep2	41896737	54240	0.0957541	1.02377	2.48839
UCSD-025.6.rep1	39588489	61403	0.15781	1.03089	2.10223
UCSD-025.6.rep2	37784718	60296	0.153159	1.03102	2.0527
UCSD-025.7.rep1	54336658	53306	0.134384	1.02599	2.28357
UCSD-025.7.rep2	73548279	53715	0.123806	1.02437	2.49171
UCSD-025.8.rep1	30652918	56650	0.199532	1.03662	1.0223
UCSD-025.8.rep2	31332320	58028	0.205762	1.0375	1.03866
UCSD-025.9.rep1	38246090	42923	0.10719	1.02335	1.27608
UCSD-025.9.rep2	45295839	46008	0.115835	1.02388	1.36095
MEAN	3.77846e+07	54510.5	0.180764	1.03372	1.4682
MEDIAN	36891387	55363.5	0.183896	1.03342	1.34411

### Sheet: ChIP-seq.input
Samples	Uniquely mapped reads
UCSD-025.4	13121557
UCSD-025.5	13571338
UCSD-025.6	13402661
UCSD-025.7	13496604
UCSD-025.8	12567631
UCSD-025.9	12620586
UCSD-025.10	12402442
UCSD-025.12	11109696
UCSD-025.21N	19685885
UCSD-025.22N	7090566
UCSD-025.23N	11839652
UCSD-025.24N	7510668
UCSD-025.25N	13199918
UCSD-025.26N	10357892
UCSD-025.27N	10399867
UCSD-025.28	7360225
UCSD-025.29	15209828
UCSD-025.30	9267426
UCSD-025.31	6646128
UCSD-025.32	13425777
UCSD-025.33	10127592
UCSD-025.34	7472107
UCSD-025.13N	9545127
UCSD-025.13T	11266235
UCSD-025.14N	10713050
UCSD-025.14T	12040686
UCSD-025.15N	10886459
UCSD-025.15T	12933332
UCSD-025.16N	12443125
UCSD-025.16T	11065531
UCSD-025.17N	12860103
UCSD-025.17T	13013514
UCSD-025.18N	16494331
UCSD-025.18T	13793421
UCSD-025.19N	16740030
UCSD-025.19T	13761127
UCSD-025.20N	16058087
UCSD-025.20T	14035519
MEAN	1.2093e+07
MEDIAN	12505378

### Sheet: RNAseq
Samples	Uniquely mapped reads	Number of Genes	Exon percent	Unique mapping rate	Raw reads	GC content %
UCSD-025.10.rep1	9013835	26304	0.7712	0.628442	14343137	53
UCSD-025.10.rep2	9195748	26209	0.7743	0.633279	14520851	53
UCSD-025.12.rep1	11722302	29440	0.8624	0.821536	14268770	50
UCSD-025.12.rep2	13006478	29550	0.8651	0.827619	15715543	50
UCSD-025.13N.rep1	7947170	25009	0.8602	0.68672	11572651	53
UCSD-025.13N.rep2	8398202	24212	0.8602	0.687776	12210663	53
UCSD-025.13T.rep1	15415875	28648	0.8591	0.661164	23316274	50
UCSD-025.13T.rep2	13638017	27956	0.8581	0.687576	19834926	50
UCSD-025.14N.rep1	13787508	28106	0.6683	0.612202	22521187	49
UCSD-025.14N.rep2	9992593	27935	0.6773	0.58059	17211097	50
UCSD-025.14T.rep1	7810559	27440	0.6456	0.565394	13814355	51
UCSD-025.14T.rep2	6886028	26301	0.6458	0.563331	12223778	51
UCSD-025.15N.rep1	6439414	23465	0.7673	0.527088	12216965	52
UCSD-025.15N.rep2	15395390	30059	0.7946	0.575846	26735245	52
UCSD-025.15T.rep1	7936567	26549	0.8477	0.735958	10783999	50
UCSD-025.15T.rep2	8216796	26320	0.8522	0.749113	10968698	50
UCSD-025.16N.rep1	8672595	26583	0.753	0.774561	11196788	48
UCSD-025.16N.rep2	7674830	26484	0.7474	0.750193	10230470	48
UCSD-025.16T.rep1	7043552	26332	0.8266	0.761496	9249620	49
UCSD-025.16T.rep2	7606418	26481	0.8276	0.761297	9991392	49
UCSD-025.17N.rep1	8786091	27791	0.8606	0.789461	11129232	51
UCSD-025.17N.rep2	10086074	27974	0.8598	0.785988	12832352	51
UCSD-025.17T.rep1	10106762	25921	0.861	0.725115	13938145	51
UCSD-025.17T.rep2	7680046	24196	0.8629	0.73065	10511258	51
UCSD-025.18N.rep1	8786640	22101	0.7443	0.739414	11883256	50
UCSD-025.18N.rep2	9402889	26744	0.7462	0.704636	13344315	50
UCSD-025.18T.rep1	10692737	28613	0.8078	0.756727	14130244	50
UCSD-025.18T.rep2	11397912	28583	0.8088	0.757406	15048623	50
UCSD-025.19N.rep1	10983213	27928	0.8109	0.734146	14960523	51
UCSD-025.19N.rep2	13120314	28627	0.8096	0.730046	17971901	51
UCSD-025.19T.rep1	13014707	27863	0.8753	0.807414	16119003	52
UCSD-025.19T.rep2	15880479	29423	0.8577	0.775527	20477018	51
UCSD-025.20N.rep1	10037446	23655	0.8708	0.68592	14633543	51
UCSD-025.20N.rep2	10354493	27412	0.8569	0.616965	16782951	52
UCSD-025.20T.rep1	17413032	31443	0.7859	0.745297	23363884	50
UCSD-025.20T.rep2	11381294	29320	0.7721	0.798833	14247402	50
UCSD-025.21N.rep1	9925133	26656	0.8661	0.648746	15298942	52
UCSD-025.21N.rep2	7782213	25698	0.8651	0.651266	11949368	52
UCSD-025.22N.rep1	17818408	28869	0.8351	0.634743	28071832	50
UCSD-025.22N.rep2	28211184	30627	0.8366	0.630301	44758289	50
UCSD-025.23N.rep1	9795674	27211	0.8753	0.733356	13357323	50
UCSD-025.23N.rep2	9497150	27190	0.8756	0.731366	12985498	50
UCSD-025.24N.rep1	8952729	25517	0.8703	0.712327	12568293	51
UCSD-025.24N.rep2	12918148	26504	0.8743	0.712827	18122421	51
UCSD-025.25N.rep1	8975893	26138	0.8532	0.635829	14116840	52
UCSD-025.25N.rep2	9217428	26164	0.8545	0.642127	14354525	52
UCSD-025.26N.rep1	6679556	23552	0.8483	0.598496	11160569	52
UCSD-025.26N.rep2	7527674	25584	0.843	0.607025	12400922	52
UCSD-025.27N.rep1	11539457	27228	0.8645	0.709246	16270030	50
UCSD-025.27N.rep2	10662252	26686	0.8634	0.708427	15050599	50
UCSD-025.28.rep1	8782221	26930	0.8508	0.666486	13176898	50
UCSD-025.28.rep2	5665956	25264	0.8475	0.675437	8388572	50
UCSD-025.29.rep1	38157928	32632	0.7588	0.623632	61186631	49
UCSD-025.29.rep2	24154043	30857	0.7573	0.627385	38499532	49
UCSD-025.30.rep1	8757629	26326	0.8841	0.691353	12667376	50
UCSD-025.30.rep2	8300651	25604	0.8834	0.691511	12003639	50
UCSD-025.31.rep1	9589734	27128	0.8244	0.689878	13900614	50
UCSD-025.31.rep2	14618425	27631	0.8254	0.689309	21207362	51
UCSD-025.32.rep1	7907261	23480	0.8415	0.59569	13274121	49
UCSD-025.32.rep2	6097712	22516	0.8445	0.588785	10356430	49
UCSD-025.33.rep1	10882222	26686	0.8536	0.720987	15093503	52
UCSD-025.33.rep2	11147044	26336	0.8555	0.719929	15483525	52
UCSD-025.34.rep1	6621701	25123	0.8533	0.646456	10243079	52
UCSD-025.34.rep2	6908648	23425	0.8606	0.633358	10907963	52
UCSD-025.4.rep1	11795139	26495	0.6971	0.721661	16344426	51
UCSD-025.4.rep2	10745213	26894	0.692	0.727048	14779236	50
UCSD-025.5.rep1	10694358	25427	0.9	0.752951	14203257	49
UCSD-025.5.rep2	10365974	24930	0.9	0.753468	13757692	49
UCSD-025.6.rep1	11989717	28672	0.877	0.703419	17044905	51
UCSD-025.6.rep2	13284802	28912	0.8739	0.716038	18553199	51
UCSD-025.7.rep1	10068544	25527	0.8	0.654724	15378313	48
UCSD-025.7.rep2	10656721	24420	0.8	0.662057	16096375	48
UCSD-025.8.rep1	12246857	27801	0.7928	0.752645	16271756	49
UCSD-025.8.rep2	14744138	27673	0.7919	0.746173	19759670	49
UCSD-025.9.rep1	12313382	27924	0.7993	0.708476	17380093	50
UCSD-025.9.rep2	12030300	29584	0.7925	0.686605	17521422	50
MEAN	1.10915e+07	26905.2	0.821541	0.693109	1.61611e+07	50.4868
MEDIAN	10077309	26686	0.8476	0.704028	1.4306e+07	50
