## Supplementary Table S5 for "Comprehensive multimodal and multiomic profiling reveals epigenetic and transcriptional reprogramming in lung tumors"

### Sheet: Sheet1
		Positive	Negative
H3K27ac	Forward primer	TCT CAA CTC CGC TCC TCT CT	TCA TCT GCA AAT GGG GAC AA
	Reverse primer	TGG GCT GGG CTT CGT TT	AGG ACA CCC CCT CTC AAC AC
H3K4me1	Forward primer	GCT ACA CTG TAC TCC TAA A	TTC CCA ACG TCA CAG AGT TAG
	Reverse primer	TGA CTT CCT GTG GTA TTG	GAC AGT ACA GCA CAG AGG TTA G
H3K4me3	Forward primer	CCT CCT CAG TTC TCC CAG ACT	TTC CCA ACG TCA CAG AGT TAG
	Reverse primer	AGC TGA GGT GGT AAG ATG TGA C	GAC AGT ACA GCA CAG AGG TTA G
H3K27me3	Forward primer	TGT AAC AGG CAG GTG GAT TC	TTC CCA ACG TCA CAG AGT TAG
	Reverse primer	GTG TAG ACC CAG CCC AAT TTA	GAC AGT ACA GCA CAG AGG TTA G
H3K9me3	Forward primer	GCT TCT GTT GGC AGT TTC TTC	TTC CCA ACG TCA CAG AGT TAG
	Reverse primer	CAC AGG AGA ACC ACT CTC AAG	GAC AGT ACA GCA CAG AGG TTA G
